# Combination of AID2 and BromoTag expands the utility of degron-based protein knockdowns

**DOI:** 10.1101/2024.03.20.586026

**Authors:** Yuki Hatoyama, Moutushi Islam, Adam G. Bond, Ken-ichiro Hayashi, Alessio Ciulli, Masato T. Kanemaki

## Abstract

Acute protein knockdown is a powerful approach to dissecting protein function in dynamic cellular processes. We previously reported an improved auxin-inducible degron system, AID2, but recently noted that its ability to induce degradation of some essential replication factors, such as ORC1 and CDC6, was not enough to induce lethality. Here, we present combinational degron technologies to control two proteins and enhance target depletion. For this purpose, we initially compared PROTAC-based degrons, dTAG and BromoTag, with AID2 to reveal their key features and then demonstrated control of cohesin and condensin with AID2 and BromoTag, respectively. We developed a double-degron system with AID2 and BromoTag to enhance target depletion and accelerate depletion kinetics and demonstrated that both ORC1 and CDC6 are pivotal for MCM loading. Finally, we found that co-depletion of ORC1 and CDC6 by the double-degron system completely suppressed DNA replication, and the cells entered mitosis with single-chromatid chromosomes, indicating DNA replication was uncoupled from the cell cycle control. Our combinational degron technologies will expand the application scope for functional analyses.
