## Supplementary Table 1 for "Combination of AID2 and BromoTag expands the utility of degron-based protein knockdowns"

### Sheet: Sheet1
Table S1: Plasmids used in this study
Plasmid name	Description	Antibiotics	Figure	Addgene ID	Reference
pMK381	CMV-OsTIR1(F74G) (AAVS1 insertion donor)	Puromycin	Figures 1-7 and S4-7	#140536	Yesbolatova et al. Nat. Commun., 2020
pMK382	Tet-OsTIR1(F74G) (AAVS1 insertion donor)	Puromycin	Figure S6	#214373	This study
pMK344 (Hygro-P2A-mAID)	mAID for N-terminal tagging	Hygromycin	Figure 6	#121178	Yesbolatova et al. Nat. Commun., 2020
pMK444 (EF1-OsTIR1(F74G) Puro)	EF1-OsTIR1(F74G) (PiggyBac)	Puromycin	Figure S2	#214374	This study
pMK445 (BSD-P2A-BromoTag)	BromoTag for N-terminal tagging	Blasticidin		#214375	This study
pMK446 (BSD-P2A-BromoTag-mClover)	BromoTag-mClover for N-terminal tagging	Blasticidin		#214376	This study
pMK447 (BSD-P2A-BromoTag-mCherry2)	BromoTag-mCherry2 for N-terminal tagging	Blasticidin		#214377	This study
pMK448 (BromoTag-BSD)	BromoTag for C-terminal tagging	Blasticidin		#214378	This study
pMK449 (BromoTag-mClover-BSD)	BromoTag-mClover for C-terminal tagging	Blasticidin		#214379	This study
pMK450 (BromoTag-mCherry2-BSD)	BromoTag-mCherry2 for N-terminal tagging	Blasticidin	Figures 3 and S3A	#214380	This study
pMK451 (BSD-P2A-dTAG)	dTAG for N-terminal tagging	Blasticidin		#217381	This study
pMK452 (BSD-P2A-dTAG-mClover)	dTAG-mClover for N-terminal tagging	Blasticidin		#214382	This study
pMK453 (BSD-P2A-dTAG-mCherry2)	dTAG-mCherry2 for N-terminal tagging	Blasticidin		#214383	This study
pMK454 (dTAG-BSD)	dTAG for C-terminal tagging	Blasticidin		#214384	This study
pMK455 (dTAG-mClover-BSD)	dTAG-mClover for C-terminal tagging	Blasticidin		#214385	This study
pMK456 (dTAG-mCherry2-BSD)	dTAG-mCherry2 for C-terminal tagging	Blasticidin		#214386	This study
pMK459 (dTAG-BromoTag-mAID-EGFP)	dTAG-BromoTag-mAID-EGFP reporter (PiggyBac)	Hygromycin	Figures 2 and 4	#214387	This study
pMK462 (Hygro-P2A-mAB)	mAID-BromoTag for N-terminal tagging	Hygromycin	Figures 5 and S5	#214388	This study
pMK463 (BSD-P2A-mAB)	mAID-BromoTag for N-terminal tagging	Blasticidin		#214389	This study
pMK464 (mAB-Neo)	mAID-BromoTag for C-terminal tagging	Neomycin		#214390	This study
pMK465 (mAB-Hygro)	mAID-BromoTag for C-terminal tagging	Hygromycin		#214391	This study
pMK466 (mAB-BSD)	mAID-BromoTag for C-terminal tagging	Blasticidin		#214392	This study
pMK467 (dTAG-BromoTag-mAID-EGFP)	dTAG-BromoTag-mAID-EGFP reporter (TOL2)	Hygromycin	Figure S2	#214393	This study
pMK468 (BSD-P2A-mAID-dTAG)	mAID-dTAG for N-terminal tagging	Blasticidin		#214394	This study
pMK469 (mAID-dTAG BSD)	mAID-dTAG for C-terminal tagging	Blasticidin		#214395	This study
pMK484 (2mAID-Hygro)	2mAID for N-terminal tagging	Hygromycin		#214396	This study
pMK485 (3mAID-Hygro)	3mAID for N-terminal tagging	Hygromycin		#214397	This study
pMK486 (Hygro-P2A-2mAID)	2mAID for C-terminal tagging	Hygromycin	Figure 6	#214398	This study
pMK487 (Hygro-P2A-3mAID)	3mAID for C-terminal tagging	Hygromycin	Figure 6	#214399	This study
