## Supplementary Table 2 for "Combination of AID2 and BromoTag expands the utility of degron-based protein knockdowns"

### Sheet: Sheet1
Table S3: Cell lines used in this study
Cell line name	Genotype	Figure	Reference
HCT116 parental cell line (wild-type)	CMV-OsTIR1(F74G)		Yesbolatova et al. Nat. Commun., 2020
HCT116 MCM2-mAC	MCM2-mAID-mClover (Neo), CMV-OsTIR1(F74G)	Figure 1	This study
HCT116 mAID-ORC1	mAID-ORC1 (Hygro), CMV-OsTIR1(F74G)	Figures 1 and 6	This study
HCT116 reporter cell line	EF1a-dTAG-BromoTag-mAID-EGFP-NLS (Hygro), CMV-OsTIR1(F74G)	Figures 2 and 4	This study
HCT116 RAD21-mACl/SMC2-BTCh	RAD21-mAID-mClover (Hygro), SMC2-BromoTag-mCherry (BSD), CMV-OsTIR1(F74G)	Figures 3 and S3	This study
HCT116 mAB-ORC1	mAID-BromoTag-ORC1 (Hygro), CMV-OsTIR1(F74G)	Figures 5 and S4	This study
HCT116 mAB-CDC6	mAID-BromoTag-CDC6 (Hygro), CMV-OsTIR1(F74G)	Figure S5	This study
HCT116 2mAID-ORC1	2mAID-ORC1 (Hygro), CMV-OsTIR1(F74G)	Figure 6	This study
HCT116 3mAID-ORC1	3mAID-ORC1 (Hygro), CMV-OsTIR1(F74G)	Figure 6	This study
HCT116 2mAID-ORC1 Tet-OsTIR1(F74G)	mAID-ORC1 (Hygro), Tet-OsTIR1(F74G) (Puro)	Figure S6	This study
HCT116 mAB-ORC1 mAB-CDC6	mAID-BromoTag-ORC1 (Hygro), mAID-BromoTag-CDC6 (BSD), CMV-OsTIR1(F74G)	Figure 6 and S7	This study
hTERT-RPE1 parental cell line (wild-type)	CMV-OsTIR1(F74G) (PiggyBac, Puro)		This study
hTERT-RPE1 reporter cell line	CAG-dTAG-BromoTag-mAID-EGFP-NLS (Hygro), CMV-OsTIR1(F74G) (PiggyBac, Puro)	Figure S2	This study
