## Supplementary Table 3 for "Combination of AID2 and BromoTag expands the utility of degron-based protein knockdowns"

### Sheet: Sheet1
Table S3: Antibodies used in this study
Antigen	Type	Method	Dilution	Product number	Company
ORC1	rabbit polyclonal	IB	1:3000	A301-892A-T	Bethyl
MCM2	rabbit monoclonal	IB, IF	1:2500 for IB, 1:1000 for IF	#3619	Cell Signaling Technology
CDC6	rabbit monoclonal	IB	1:2000	#3378	Cell Signaling Technology
alpha-Tubulin	mouse monoclonal	IF	1:1000	M175-3	MBL
Tubulin	hFAB Rhodamine	IB	1:3000	#12004165	BioRad
GAPDH	hFAB Rhodamine	IB	1:3000	#12004168	BioRad
mini-AID (mAID)	mouse monoclonal	IB	1:1000	#M214-7	MBL
OsTIR1	rabbit serum	IB	1:1000	N/A	Custom made
53BP1	rabbit polyclonal	IF	1:500	sc-22760	SantaCruz
p-Histone H3 (Ser10)	rabbit polyclonal	IF	1:1000	sc-8656-R	SantaCruz
rabbit IgG	goat StarBright Blue 700	IB	1:2500	#12004162	BioRad
rabbit IgG	goat DyLight 800 4X PEG	IB	1:4000	SA5-35571	Thermo Fisher Scientific
mouse IgG	goat IRDye 800	IB	1:2500	ab216772	Abcam
rabbit IgG	goat Alexa 488 plus	IF	1:1000	A32731	Thermo Fisher Scientific
